# Mobile genetic element insertions drive antibiotic resistance across pathogens

**DOI:** 10.1101/527788

**Authors:** Matthew G. Durrant, Michelle M. Li, Ben Siranosian, Ami S. Bhatt

## Abstract

Mobile genetic elements contribute to bacterial adaptation and evolution; however, detecting these elements in a high-throughput and unbiased manner remains challenging. Here, we demonstrate a *de novo* approach to identify mobile elements from short-read sequencing data. The method identifies the precise site of mobile element insertion and infers the identity of the inserted sequence. This is an improvement over previous methods that either rely on curated databases of known mobile elements or rely on ‘split-read’ alignments that assume the inserted element exists within the reference genome. We apply our approach to 12,419 sequenced isolates of nine prevalent bacterial pathogens, and we identify hundreds of known and novel mobile genetic elements, including many candidate insertion sequences. We find that the mobile element repertoire and insertion rate vary considerably across species, and that many of the identified mobile elements are biased toward certain target sequences, several of them being highly specific. Mobile element insertion hotspots often cluster near genes involved in mechanisms of antibiotic resistance, and such insertions are associated with antibiotic resistance in laboratory experiments and clinical isolates. Finally, we demonstrate that mutagenesis caused by these mobile elements contributes to antibiotic resistance in a genome-wide association study of mobile element insertions in pathogenic *Escherichia coli*. In summary, by applying a *de novo* approach to precisely identify mobile genetic elements and their insertion sites, we thoroughly characterize the mobile element repertoire and insertion spectrum of nine pathogenic bacterial species and find that mobile element insertions play a significant role in the evolution of clinically relevant phenotypes, such as antibiotic resistance.
