## Supplementary Table 1 for "Mobile genetic element insertions drive antibiotic resistance across pathogens"

### Sheet: Supplementary Table 1
	mustache	panISa	ISEScan	breseq	ISMapper	ITIS	ISseeker	ISQuest
Requires Reference Genome	TRUE	TRUE	FALSE	TRUE	TRUE	TRUE	TRUE	FALSE
Requires Assembled Genome	Optional	FALSE	TRUE	FALSE	FALSE	FALSE	TRUE	TRUE
Requires Inserted Element Database	Optional	FALSE	TRUE - Searches for open reading frames homologous to transposases	FALSE	TRUE	TRUE	TRUE	TRUE
Identifies de novo inserted elements	TRUE	FALSE - Relies on BLAST to ISFinder database	TRUE - Must share homology to known transposases	Not by default, can be configured for this purpose	FALSE	FALSE	FALSE	Must share homology with known elements
Identifies insertion site w.r.t. reference genome	TRUE	TRUE	FALSE	TRUE	TRUE	TRUE	TRUE	FALSE
Annotates functional impact of insertions	FALSE	FALSE	FALSE	TRUE	TRUE	FALSE	TRUE	FALSE
