## Supplementary Table 9 for "Mobile genetic element insertions drive antibiotic resistance across pathogens"

### Sheet: Supplementary Table 9
species	genome	cluster	cluster_id	motif_consensus	log_p_value	tgt_num	tgt_pct	bgd_pct	motif_file
K. pneumoniae	HS11286 (NC_016845.1)	Cluster234	MotifCluster2	TNNGCTAABDCW	119	295	0.6413	0.1578	motif_cluster2/motif1::573--Klebsiella_pneumoniae::GCF_000240185_1_ASM24018v2_genomic::Cluster234::TNNGCTAABDCW.png
E. coli	CFT073 (AE014075.1)	Cluster256	MotifCluster3	CGCCTTATCCGG	108	80	0.9195	0.033	motif_cluster3/motif1::562--Escherichia_coli::CFT073::Cluster256::CGCCTTATCCGG.png
E. coli	CFT073 (AE014075.1)	Cluster298	MotifCluster4	RCTNAGCRTBYA	96	155	0.5345	0.0718	motif_cluster4/motif2::562--Escherichia_coli::CFT073::Cluster298::RCTNAGCRTBYA.png
P. aeruginosa	PAO1 (NC_002516.2)	Cluster211	MotifCluster6	TTATTCGCCCTA	86	45	0.9783	0.0109	motif_cluster6/motif1::287--Pseudomonas_aeruginosa::GCF_000006765_1_ASM676v1_genomic::Cluster211::TTATTCGCCCTA.png
N. meningitidis	MC58 (NC_003112.2)	Cluster339	MotifCluster2	CTAGTM	86	213	0.786	0.219	motif_cluster2/motif3::487--Neisseria_meningitidis::GCF_000008805_1_ASM880v1_genomic::Cluster339::CTAGTM.png
E. coli	CFT073 (AE014075.1)	Cluster390	MotifCluster5	GSSBTTTTTTTT	83	92	0.6434	0.0469	motif_cluster5/motif2::562--Escherichia_coli::CFT073::Cluster390::GSSBTTTTTTTT.png
E. coli	CFT073 (AE014075.1)	Cluster269	MotifCluster1	TCGGGCCTACRT	78	49	0.8448	0.0157	motif_cluster1/motif3::562--Escherichia_coli::CFT073::Cluster269::TCGGGCCTACRT.png
E. faecium	DO (NC_017960.1)	Cluster39	MotifCluster7	TTTAAA	67	145	0.9864	0.3239	motif_cluster7/motif1::1352--Enterococcus_faecium::GCF_000174395_2_ASM17439v2_genomic::Cluster39::TTTAAA.png
N. meningitidis	MC58 (NC_003112.2)	Cluster31	MotifCluster9	ATTCCCGCST	57	57	0.9828	0.0921	motif_cluster9/motif1::487--Neisseria_meningitidis::GCF_000008805_1_ASM880v1_genomic::Cluster31::ATTCCCGCST.png
N. meningitidis	MC58 (NC_003112.2)	Cluster319	MotifCluster7	TTTCAAATGSCS	54	108	0.4843	0.0853	motif_cluster7/motif2::487--Neisseria_meningitidis::GCF_000008805_1_ASM880v1_genomic::Cluster319::TTTCAAATGSCS.png
E. coli	CFT073 (AE014075.1)	Cluster329	MotifCluster2	AYWHHNCTAA	54	151	0.5471	0.1445	motif_cluster2/motif5::562--Escherichia_coli::CFT073::Cluster329::AYWHHNCTAA.png
K. pneumoniae	HS11286 (NC_016845.1)	Cluster189	MotifCluster10	AGCGCCGCCGGA	47	29	0.5273	0.0065	motif_cluster10/motif1::573--Klebsiella_pneumoniae::GCF_000240185_1_ASM24018v2_genomic::Cluster189::AGCGCCGCCGGA.png
E. faecium	DO (NC_017960.1)	Cluster44	MotifCluster11	TTTAGGAGGA	45	29	0.8056	0.0159	motif_cluster11/motif1::1352--Enterococcus_faecium::GCF_000174395_2_ASM17439v2_genomic::Cluster44::TTTAGGAGGA.png
A. baumannii	AB30 (NZ_CP009257.1)	Cluster75	MotifCluster5	TTATAAAA	44	500	0.3959	0.2205	motif_cluster5/motif4::470--Acinetobacter_baumannii::GCF_000746645_1_ASM74664v1_genomic::Cluster75::TTATAAAA.png
E. faecium	DO (NC_017960.1)	Cluster54	MotifCluster12	GTCACAGCCC	42	66	0.0871	0.0088	motif_cluster12/motif1::1352--Enterococcus_faecium::GCF_000174395_2_ASM17439v2_genomic::Cluster54::GTCACAGCCC.png
K. pneumoniae	HS11286 (NC_016845.1)	Cluster208	MotifCluster4	ATGCTBAGCR	42	94	0.5767	0.1222	motif_cluster4/motif4::573--Klebsiella_pneumoniae::GCF_000240185_1_ASM24018v2_genomic::Cluster208::ATGCTBAGCR.png
K. pneumoniae	HS11286 (NC_016845.1)	Cluster241	MotifCluster2	CTAG	39	33	0.9429	0.0527	motif_cluster2/motif6::573--Klebsiella_pneumoniae::GCF_000240185_1_ASM24018v2_genomic::Cluster241::CTAG.png
E. faecium	DO (NC_017960.1)	Cluster53	MotifCluster12	GTCCCAGCCTCT	35	17	0.7727	0.0047	motif_cluster12/motif2::1352--Enterococcus_faecium::GCF_000174395_2_ASM17439v2_genomic::Cluster53::GTCCCAGCCTCT.png
E. coli	CFT073 (AE014075.1)	Cluster274	MotifCluster5	GGTGCCVTTTTT	33	29	0.2788	0.009	motif_cluster5/motif5::562--Escherichia_coli::CFT073::Cluster274::GGTGCCVTTTTT.png
P. aeruginosa	PAO1 (NC_002516.2)	Cluster199	MotifCluster2	YCCTAG	32	24	0.96	0.0391	motif_cluster2/motif7::287--Pseudomonas_aeruginosa::GCF_000006765_1_ASM676v1_genomic::Cluster199::YCCTAG.png
P. aeruginosa	PAO1 (NC_002516.2)	Cluster258	MotifCluster2	GASVRCTAGH	29	20	0.9091	0.0242	motif_cluster2/motif8::287--Pseudomonas_aeruginosa::GCF_000006765_1_ASM676v1_genomic::Cluster258::GASVRCTAGH.png
S. aureus	NCTC 8325 (NC_007795.1)	Cluster143	MotifCluster5	TTTATATAAAAA	27	64	0.5079	0.1116	motif_cluster5/motif6::1280--Staphylococcus_aureus::GCF_000013425_1_ASM1342v1_genomic::Cluster143::TTTATATAAAAA.png
P. aeruginosa	PAO1 (NC_002516.2)	Cluster266	MotifCluster5	GBTTTTATTC	27	24	0.8	0.0435	motif_cluster5/motif7::287--Pseudomonas_aeruginosa::GCF_000006765_1_ASM676v1_genomic::Cluster266::GBTTTTATTC.png
P. aeruginosa	PAO1 (NC_002516.2)	Cluster187	MotifCluster14	GTCCGCTDCYGG	26	18	0.45	0.008	motif_cluster14/motif1::287--Pseudomonas_aeruginosa::GCF_000006765_1_ASM676v1_genomic::Cluster187::GTCCGCTDCYGG.png
S. aureus	NCTC 8325 (NC_007795.1)	Cluster120	MotifCluster5	TCTTTTTTTATT	25	150	0.4615	0.2015	motif_cluster5/motif9::1280--Staphylococcus_aureus::GCF_000013425_1_ASM1342v1_genomic::Cluster120::TCTTTTTTTATT.png
E. faecium	DO (NC_017960.1)	Cluster87	MotifCluster5	TTATAATAAAAA	22	97	0.5988	0.2316	motif_cluster5/motif10::1352--Enterococcus_faecium::GCF_000174395_2_ASM17439v2_genomic::Cluster87::TTATAATAAAAA.png
S. aureus	NCTC 8325 (NC_007795.1)	Cluster100	MotifCluster5	GTTTTTGT	21	30	0.8824	0.1331	motif_cluster5/motif11::1280--Staphylococcus_aureus::GCF_000013425_1_ASM1342v1_genomic::Cluster100::GTTTTTGT.png
A. baumannii	AB30 (NZ_CP009257.1)	Cluster72	MotifCluster5	AAAAAACCGCGC	21	12	1	0.0176	motif_cluster5/motif12::470--Acinetobacter_baumannii::GCF_000746645_1_ASM74664v1_genomic::Cluster72::AAAAAACCGCGC.png
E. faecium	DO (NC_017960.1)	Cluster52	MotifCluster15	GAGAGG	20	15	1	0.044	motif_cluster15/motif1::1352--Enterococcus_faecium::GCF_000174395_2_ASM17439v2_genomic::Cluster52::GAGAGG.png
E. faecium	DO (NC_017960.1)	Cluster89	MotifCluster5	TTATATAATAAA	20	83	0.6241	0.2346	motif_cluster5/motif14::1352--Enterococcus_faecium::GCF_000174395_2_ASM17439v2_genomic::Cluster89::TTATATAATAAA.png
M. tuberculosis	H37Rv (NC_000962.3)	Cluster31	MotifCluster16	TTTCCGTCCC	20	18	0.0158	0.0005	motif_cluster16/motif1::1773--Mycobacterium_tuberculosis::GCF_000195955_2_ASM19595v2_genomic::Cluster31::TTTCCGTCCC.png
A. baumannii	AB30 (NZ_CP009257.1)	Cluster78	MotifCluster4	ATGCTSAGCATG	20	26	0.4127	0.0348	motif_cluster4/motif5::470--Acinetobacter_baumannii::GCF_000746645_1_ASM74664v1_genomic::Cluster78::ATGCTSAGCATG.png
P. aeruginosa	PAO1 (NC_002516.2)	Cluster188	MotifCluster17	GGCCGTAAGTGG	17	8	0.5333	0.002	motif_cluster17/motif1::287--Pseudomonas_aeruginosa::GCF_000006765_1_ASM676v1_genomic::Cluster188::GGCCGTAAGTGG.png
E. coli	CFT073 (AE014075.1)	Cluster323	MotifCluster5	CATGGCGATTTT	17	18	0.2368	0.0126	motif_cluster5/motif15::562--Escherichia_coli::CFT073::Cluster323::CATGGCGATTTT.png
E. faecium	DO (NC_017960.1)	Cluster61	MotifCluster12	GGACTGTGACAA	16	18	0.0738	0.0039	motif_cluster12/motif3::1352--Enterococcus_faecium::GCF_000174395_2_ASM17439v2_genomic::Cluster61::GGACTGTGACAA.png
P. aeruginosa	PAO1 (NC_002516.2)	Cluster216	MotifCluster2	TRRTGGCTAGKG	16	10	0.4762	0.0067	motif_cluster2/motif9::287--Pseudomonas_aeruginosa::GCF_000006765_1_ASM676v1_genomic::Cluster216::TRRTGGCTAGKG.png
N. meningitidis	MC58 (NC_003112.2)	Cluster364	MotifCluster19	AAATATTTTATT	16	108	0.5902	0.2926	motif_cluster19/motif1::487--Neisseria_meningitidis::GCF_000008805_1_ASM880v1_genomic::Cluster364::AAATATTTTATT.png
P. aeruginosa	PAO1 (NC_002516.2)	Cluster222	MotifCluster5	CGGGYTTTTTTT	15	14	0.9333	0.0639	motif_cluster5/motif16::287--Pseudomonas_aeruginosa::GCF_000006765_1_ASM676v1_genomic::Cluster222::CGGGYTTTTTTT.png
A. baumannii	AB30 (NZ_CP009257.1)	Cluster73	MotifCluster21	GCGGTAGGGCGA	15	11	0.9167	0.0289	motif_cluster21/motif1::470--Acinetobacter_baumannii::GCF_000746645_1_ASM74664v1_genomic::Cluster73::GCGGTAGGGCGA.png
E. faecium	DO (NC_017960.1)	Cluster88	MotifCluster5	TATATAAA	14	41	0.4457	0.1177	motif_cluster5/motif17::1352--Enterococcus_faecium::GCF_000174395_2_ASM17439v2_genomic::Cluster88::TATATAAA.png
A. baumannii	AB30 (NZ_CP009257.1)	Cluster109	MotifCluster23	AGTCTTAGTTGA	14	7	0.0135	0.0001	motif_cluster23/motif1::470--Acinetobacter_baumannii::GCF_000746645_1_ASM74664v1_genomic::Cluster109::AGTCTTAGTTGA.png
E. coli	CFT073 (AE014075.1)	Cluster234	MotifCluster24	TATATACAGTAT	14	6	0.6667	0.0019	motif_cluster24/motif1::562--Escherichia_coli::CFT073::Cluster234::TATATACAGTAT.png
K. pneumoniae	HS11286 (NC_016845.1)	Cluster213	MotifCluster24	TATACAGTATAG	14	6	0.3	0.0007	motif_cluster24/motif3::573--Klebsiella_pneumoniae::GCF_000240185_1_ASM24018v2_genomic::Cluster213::TATACAGTATAG.png
E. faecium	DO (NC_017960.1)	Cluster106	MotifCluster7	TTAA	13	39	1	0.4506	motif_cluster7/motif3::1352--Enterococcus_faecium::GCF_000174395_2_ASM17439v2_genomic::Cluster106::TTAA.png
A. baumannii	AB30 (NZ_CP009257.1)	Cluster133	MotifCluster27	ATAATATATA	13	104	0.2773	0.1294	motif_cluster27/motif1::470--Acinetobacter_baumannii::GCF_000746645_1_ASM74664v1_genomic::Cluster133::ATAATATATA.png
K. pneumoniae	HS11286 (NC_016845.1)	Cluster240	MotifCluster30	CTCCTGWTRTTG	13	4	0.4	0.0002	motif_cluster30/motif1::573--Klebsiella_pneumoniae::GCF_000240185_1_ASM24018v2_genomic::Cluster240::CTCCTGWTRTTG.png
S. aureus	NCTC 8325 (NC_007795.1)	Cluster119	MotifCluster12	TGTCCCAACCTC	12	5	0.5556	0.0014	motif_cluster12/motif4::1280--Staphylococcus_aureus::GCF_000013425_1_ASM1342v1_genomic::Cluster119::TGTCCCAACCTC.png
S. aureus	NCTC 8325 (NC_007795.1)	Cluster13	MotifCluster5	TTTTATWATAAA	12	36	0.6923	0.2205	motif_cluster5/motif19::1280--Staphylococcus_aureus::GCF_000013425_1_ASM1342v1_genomic::Cluster13::TTTTATWATAAA.png
E. faecium	DO (NC_017960.1)	Cluster38	MotifCluster31	TCTTTTWTCGAT	12	7	0.3182	0.0029	motif_cluster31/motif1::1352--Enterococcus_faecium::GCF_000174395_2_ASM17439v2_genomic::Cluster38::TCTTTTWTCGAT.png
E. faecium	DO (NC_017960.1)	Cluster58	MotifCluster5	AAAAAAAAAA	12	27	0.2477	0.0454	motif_cluster5/motif20::1352--Enterococcus_faecium::GCF_000174395_2_ASM17439v2_genomic::Cluster58::AAAAAAAAAA.png
P. aeruginosa	PAO1 (NC_002516.2)	Cluster223	MotifCluster5	CGGCCTTTTTTT	12	8	0.8	0.0149	motif_cluster5/motif21::287--Pseudomonas_aeruginosa::GCF_000006765_1_ASM676v1_genomic::Cluster223::CGGCCTTTTTTT.png
A. baumannii	AB30 (NZ_CP009257.1)	Cluster135	MotifCluster32	ACTAWTTA	12	31	0.337	0.0754	motif_cluster32/motif1::470--Acinetobacter_baumannii::GCF_000746645_1_ASM74664v1_genomic::Cluster135::ACTAWTTA.png
A. baumannii	AB30 (NZ_CP009257.1)	Cluster91	MotifCluster5	CTCTTTTTTT	12	6	0.6667	0.0048	motif_cluster5/motif22::470--Acinetobacter_baumannii::GCF_000746645_1_ASM74664v1_genomic::Cluster91::CTCTTTTTTT.png
E. coli	CFT073 (AE014075.1)	Cluster372	MotifCluster5	ACGCGATTTT	12	241	0.1439	0.0906	motif_cluster5/motif23::562--Escherichia_coli::CFT073::Cluster372::ACGCGATTTT.png
K. pneumoniae	HS11286 (NC_016845.1)	Cluster247	MotifCluster35	TTTACATAGCTC	12	5	0.0127	0	motif_cluster35/motif1::573--Klebsiella_pneumoniae::GCF_000240185_1_ASM24018v2_genomic::Cluster247::TTTACATAGCTC.png
