## Supplementary Table 10 for "Mobile genetic element insertions drive antibiotic resistance across pathogens"

### Sheet: Supplementary Table 10
Sample_Name	run_accession	contig	pos_5p	pos_3p	IS_element	gene
Manifold016	SRR3722020	U00096.2	458023	458009	IS186B	lon
Manifold024	SRR3722115	U00096.2	458023	458009	IS186B	lon
Manifold025	SRR3722126	U00096.2	458023	458009	IS186B	lon
Manifold049	SRR3722184	U00096.2	458023	458009	IS186B	lon
Manifold134	SRR3722002	U00096.2	458023	458009	IS186B	lon
Manifold223	SRR3722107	U00096.2	458023	458009	IS186B	lon
Manifold048	SRR3722183	U00096.2	458023	458010	IS186B	lon
Manifold221	SRR3722105	U00096.2	485140	485131	IS1	acrR
Manifold127	SRR3721994	U00096.2	485204	485199	IS5	acrR
Manifold129	SRR3721996	U00096.2	485204	485199	IS5	acrR
Manifold026	SRR3722137	U00096.2	485253	485247	IS5	acrR
Manifold039	SRR3722153	U00096.2	485276	485265	IS1	acrR
Manifold063	SRR3722200	U00096.2	485458	485449	IS1	acrR
Manifold073	SRR3722211	U00096.2	485458	485449	IS1	acrR
Manifold151	SRR3722021	U00096.2	485492	485482	IS1	acrR
Manifold185	SRR3722060	U00096.2	1421560	1421554	IS3	rzoR
Manifold185	SRR3722060	U00096.2	1421560	1421554	IS3	rzpR
Manifold061	SRR3722198	U00096.2	1810053	1810043	IS1	ydjN
Manifold065	SRR3722202	U00096.2	1877861	1877849	IS186B	yeaR
Manifold012	SRR3721976	U00096.2	1906802	1906795	IS2	mgrB
Manifold013	SRR3721987	U00096.2	1906802	1906795	IS2	mgrB
Manifold041	SRR3722156	U00096.2	1906802	1906795	IS2	mgrB
Manifold015	SRR3722009	U00096.2	1906813	1906803	IS1	mgrB
Manifold016	SRR3722020	U00096.2	1906813	1906803	IS1	mgrB
Manifold017	SRR3722031	U00096.2	1906813	1906803	IS1	mgrB
Manifold046	SRR3722181	U00096.2	1906813	1906803	IS1	mgrB
Manifold047	SRR3722182	U00096.2	1906813	1906803	IS1	mgrB
Manifold048	SRR3722183	U00096.2	1906813	1906803	IS1	mgrB
Manifold020	SRR3722067	U00096.2	1906839	1906834	IS5	mgrB
Manifold051	SRR3722187	U00096.2	1906839	1906834	IS5	mgrB
Manifold052	SRR3722188	U00096.2	1906839	1906834	IS5	mgrB
Manifold053	SRR3722189	U00096.2	1906839	1906834	IS5	mgrB
Manifold090	SRR3722229	U00096.2	1906839	1906834	IS5	mgrB
Manifold091	SRR3722231	U00096.2	1906839	1906834	IS5	mgrB
Manifold093	SRR3722233	U00096.2	1906839	1906834	IS5	mgrB
Manifold158	SRR3722028	U00096.2	1906839	1906834	IS5	mgrB
Manifold161	SRR3722032	U00096.2	1906839	1906834	IS5	mgrB
Manifold058	SRR3722194	U00096.2	1977364	1977359	IS5	flhD
Manifold059	SRR3722195	U00096.2	1977364	1977359	IS5	flhD
Manifold201	SRR3722083	U00096.2	2253387	2253378	IS1	yeiL
Manifold030	SRR3722143	U00096.2	2813616	2813605	IS1	gshA
Manifold132	SRR3722000	U00096.2	3395067	3395057	IS1	rng
Manifold042	SRR3722157	U00096.2	3468180	3468169	IS1	tufA
Manifold045	SRR3722180	U00096.2	3468180	3468169	IS1	tufA
Manifold009	SRR3722219	U00096.2	3516996	3516987	IS1	aroK
Manifold022	SRR3722093	U00096.2	3517104	3517098	IS5	aroK
Manifold023	SRR3722104	U00096.2	3517104	3517098	IS5	aroK
Manifold089	SRR3722228	U00096.2	3517104	3517098	IS5	aroK
Manifold090	SRR3722229	U00096.2	3517104	3517098	IS5	aroK
Manifold091	SRR3722231	U00096.2	3517104	3517098	IS5	aroK
Manifold093	SRR3722233	U00096.2	3517104	3517098	IS5	aroK
Manifold118	SRR3721984	U00096.2	3517104	3517098	IS5	aroK
Manifold130	SRR3721997	U00096.2	3517104	3517098	IS5	aroK
Manifold158	SRR3722028	U00096.2	3517104	3517098	IS5	aroK
Manifold161	SRR3722032	U00096.2	3517104	3517098	IS5	aroK
Manifold219	SRR3722102	U00096.2	3517104	3517098	IS5	aroK
Manifold221	SRR3722105	U00096.2	3517104	3517098	IS5	aroK
Manifold050	SRR3722185	U00096.2	3517112	3517102	IS1	aroK
Manifold051	SRR3722187	U00096.2	3517112	3517102	IS1	aroK
Manifold052	SRR3722188	U00096.2	3517112	3517102	IS1	aroK
Manifold053	SRR3722189	U00096.2	3517112	3517102	IS1	aroK
Manifold041	SRR3722156	U00096.2	3517120	3517113	IS2	aroK
Manifold150	SRR3722019	U00096.2	3635751	3635740	IS1	pitA
