## Supplementary Table 12 for "Mobile genetic element insertions drive antibiotic resistance across pathogens"

### Sheet: Supplementary Table 12
collection	antibiotic	test_type	label	test	p_lrt	FDR_qval	beta	present_case	present_control	absent_case	absent_control	abs_or	N
HOSPITAL	ceftriaxone	insertion	srlR-osmB	AE014075.1:1587773:1587763:Cluster415	0.000100949	0.00733505	0.356724	3	0	52	186	Inf	241
HOSPITAL	ceftriaxone	insertion	yggF	AE014075.1:3369902:3369899:Cluster443	0.000242862	0.012206	0.211578	25	36	30	148	3.42593	239
HOSPITAL	ceftriaxone	insertion	dlsT	AE014075.1:3696934:3696929:Cluster354	0.000244341	0.012206	0.205325	16	23	39	163	2.90747	241
HOSPITAL	ceftriaxone	insertion	yggF	AE014075.1:3369902:3369896:Cluster443	0.000304827	0.0147661	-0.219232	7	36	48	148	1.66795	239
HOSPITAL	ceftriaxone	insertion	yeeW-yeeX	AE014075.1:2368401:2368392:Cluster233	0.000423022	0.0182763	-0.202965	0	9	55	177	Inf	241
HOSPITAL	ceftriaxone	region	srlR-osmB	D:CAICOJHJ_01578;U:CAICOJHJ_01577	0.000605832	0.0242113	0.281131	3	1	52	185	10.6731	241
HOSPITAL	ceftriaxone	insertion	rne-rluC	AE014075.1:1288389:1288379:Cluster415	0.000840392	0.032766	0.402116	4	0	51	186	Inf	241
HOSPITAL	ceftriaxone	insertion	scpA	AE014075.1:3357717:3357701:Cluster171	0.000881658	0.0335565	-0.265315	2	27	53	159	4.5	241
HOSPITAL	cefuroxime	insertion	yggF	AE014075.1:3369902:3369896:Cluster443	2.50706e-05	0.00471232	-0.274172	10	33	71	125	1.8744	239
HOSPITAL	cefuroxime	insertion	yggF	AE014075.1:3369902:3369899:Cluster443	7.30048e-05	0.00625345	0.241675	40	21	41	137	6.36469	239
HOSPITAL	cefuroxime	insertion	cysB-ymiA	AE014075.1:1579374:1579365:Cluster415	8.07154e-05	0.00625345	0.408393	9	0	72	160	Inf	241
HOSPITAL	cefuroxime	insertion	yeeW-yeeX	AE014075.1:2368401:2368392:Cluster233	0.00101636	0.0377839	-0.22461	0	9	81	151	Inf	241
HOSPITAL	ciprofloxacin	region	ravA-kup	U:CAICOJHJ_04249;U:CAICOJHJ_04250	8.18525e-06	0.00261691	-0.231852	1	4	90	146	2.46575	241
HOSPITAL	ciprofloxacin	insertion	icd-ydfO	AE014075.1:1452283:1452279:Cluster438	0.000129747	0.00897533	-0.517625	0	14	91	132	Inf	237
HOSPITAL	ciprofloxacin	insertion	ravA-kup	AE014075.1:4432211:4432202:Cluster312	0.000174545	0.010334	-0.201862	1	3	90	147	1.83673	241
HOSPITAL	ciprofloxacin	insertion	chuR	AE014075.1:1766315:1766309:Cluster333	0.000234019	0.012206	0.415463	6	0	85	144	Inf	235
HOSPITAL	ciprofloxacin	insertion	agaC	AE014075.1:3724406:3724396:Cluster415	0.000374769	0.0166413	0.339076	8	0	81	150	Inf	239
HOSPITAL	ciprofloxacin	insertion	gsk-ybaL	AE014075.1:576052:576050:Cluster293	0.00120949	0.0439416	0.562187	6	0	79	145	Inf	230
HOSPITAL	gentamicin	insertion	fhlA	AE014075.1:3136875:3136866:Cluster418	4.03041e-06	0.0016107	0.43696	5	0	43	193	Inf	241
HOSPITAL	gentamicin	insertion	kduD-araE	AE014075.1:3290466:3290460:Cluster177	7.2692e-05	0.00625345	0.408888	4	0	43	193	Inf	240
HOSPITAL	gentamicin	insertion	yjiK	AE014075.1:5157561:5157551:Cluster415	7.31019e-05	0.00625345	0.408925	4	0	42	187	Inf	233
HOSPITAL	gentamicin	insertion	yodD-yedP	AE014075.1:2176994:2176990:Cluster438	8.2151e-05	0.00625345	0.405989	4	0	44	192	Inf	240
HOSPITAL	gentamicin	insertion	dacD-sbmC	AE014075.1:2370794:2370785:Cluster342	0.000339282	0.0159517	0.405439	3	0	45	193	Inf	241
HOSPITAL	tobramycin	insertion	fhlA	AE014075.1:3136875:3136866:Cluster418	9.86724e-07	0.000788663	0.482103	5	0	62	174	Inf	241
HOSPITAL	tobramycin	insertion	yjiK	AE014075.1:5157561:5157551:Cluster415	2.86075e-05	0.00471232	0.44647	4	0	60	169	Inf	233
HOSPITAL	tobramycin	insertion	kduD-araE	AE014075.1:3290466:3290460:Cluster177	3.0315e-05	0.00471232	0.445033	4	0	62	174	Inf	240
HOSPITAL	tobramycin	insertion	yodD-yedP	AE014075.1:2176994:2176990:Cluster438	3.53745e-05	0.00471232	0.441396	4	0	63	173	Inf	240
HOSPITAL	tobramycin	insertion	ybhL-ybhM	AE014075.1:843254:843251:Cluster438	0.000134752	0.00897533	0.462808	4	0	61	166	Inf	231
HOSPITAL	tobramycin	insertion	dlsT	AE014075.1:3696934:3696929:Cluster354	0.000149233	0.00917524	0.216472	29	10	38	164	12.5158	241
HOSPITAL	tobramycin	insertion	agaC	AE014075.1:3724406:3724396:Cluster415	0.000551722	0.0226142	0.297036	6	2	59	172	8.74576	239
MDR	amoxicillin-clavulanic acid	insertion	trg	AE014075.1:1686142:1686141:Cluster282	1.31391e-14	2.13621e-11	-0.392322	0	17	169	64	Inf	250
MDR	amoxicillin-clavulanic acid	region	fepE	CAICOJHJ_00598	8.19125e-14	7.98791e-11	-0.374508	1	17	169	63	45.6032	250
MDR	amoxicillin-clavulanic acid	insertion	fepE	AE014075.1:661121:661111:Cluster415	9.82616e-14	7.98791e-11	-0.389235	0	16	170	64	Inf	250
MDR	amoxicillin-clavulanic acid	region	cysD-ywaD	U:CAICOJHJ_03042;U:CAICOJHJ_03043	6.83026e-06	0.00222099	-0.472083	0	8	170	73	Inf	251
MDR	amoxicillin-clavulanic acid	insertion	yahK	AE014075.1:433409:433400:Cluster240	3.16005e-05	0.00540816	-0.486635	0	7	169	70	Inf	246
MDR	amoxicillin-clavulanic acid	insertion	ycjY-pgrR	AE014075.1:1635181:1635171:Cluster415	3.61255e-05	0.00554684	-0.485079	0	7	164	70	Inf	241
MDR	amoxicillin-clavulanic acid	insertion	nlpA	AE014075.1:4344628:4344622:Cluster415	3.92342e-05	0.00554684	-0.483971	0	7	169	73	Inf	249
MDR	amoxicillin-clavulanic acid	insertion	cysD-ywaD	AE014075.1:3159695:3159685:Cluster415	4.23414e-05	0.00573672	-0.482166	0	7	170	74	Inf	251
MDR	amoxicillin-clavulanic acid	insertion	yoaB-yoaC	AE014075.1:2045392:2045382:Cluster415	6.70987e-05	0.00779229	-0.33678	0	6	170	75	Inf	251
MDR	cefepime	insertion	nanC	AE014075.1:5133837:5133827:Cluster415	2.15275e-05	0.00532986	0.244198	24	2	105	118	13.4857	249
MDR	cefepime	insertion	dnaJ-hokC	AE014075.1:16174:16161:Cluster331	8.5204e-05	0.00814873	0.159189	47	13	84	111	4.77747	255
MDR	cefepime	region	nanC	CAICOJHJ_04910	9.28505e-05	0.00862631	0.217557	24	3	105	117	8.91429	249
MDR	ceftazidime	insertion	trg	AE014075.1:1686142:1686141:Cluster282	2.29475e-05	0.00532986	-0.258791	4	11	143	47	8.36702	205
MDR	ceftazidime	insertion	fepE	AE014075.1:661121:661111:Cluster415	9.76598e-05	0.00871882	-0.245006	4	10	144	47	7.65957	205
MDR	ceftazidime	region	fepE	CAICOJHJ_00598	0.00013349	0.0108517	-0.225788	5	11	143	46	6.83913	205
MDR	ciprofloxacin	insertion	yebO-cspC	AE014075.1:2059872:2059864:Cluster415	1.32367e-05	0.00391287	-0.436612	2	1	200	57	1.75439	260
MDR	ciprofloxacin	region	yebO-cspC	D:CAICOJHJ_02022;U:CAICOJHJ_02021	5.19503e-05	0.00649716	-0.393887	3	1	199	57	1.16374	260
MDR	ertapenem	insertion	yeeW-yeeX	AE014075.1:2368401:2368392:Cluster233	2.72791e-06	0.000985589	0.415605	4	0	54	199	Inf	257
MDR	ertapenem	insertion	yeeN-gltC	AE014075.1:2258251:2258242:Cluster415	0.000121755	0.0101515	0.307903	8	1	46	192	33.3913	247
MDR	ertapenem	region	yoaB-yoaC	D:CAICOJHJ_02220;U:CAICOJHJ_02222	0.000663454	0.0449447	0.261817	8	2	46	190	16.5217	246
MDR	ertapenem	region	rhtA	CAICOJHJ_00811	0.000717547	0.0476171	0.368337	4	0	54	196	Inf	254
MDR	gentamicin	insertion	nanC	AE014075.1:5133837:5133827:Cluster415	2.84437e-07	0.00015415	0.28579	24	2	74	154	24.973	254
MDR	gentamicin	region	nanC	CAICOJHJ_04910	1.33621e-06	0.000543118	0.262073	24	3	74	153	16.5405	254
MDR	gentamicin	insertion	dnaJ-hokC	AE014075.1:16174:16161:Cluster331	7.59917e-05	0.00797101	0.141799	41	20	60	139	4.74917	260
MDR	gentamicin	insertion	pflA	AE014075.1:1002037:1002023:Cluster201	0.00010189	0.00871882	0.168121	30	12	71	147	5.17606	260
MDR	levofloxacin	insertion	yahK-rhtC	AE014075.1:434652:434651:Cluster416	1.31667e-06	0.000543118	-0.49311	76	26	121	32	1.29359	255
MDR	levofloxacin	region	cdgI	CAICOJHJ_01989	7.02397e-05	0.00787578	-0.155376	3	1	196	60	1.08889	260
MDR	levofloxacin	region	cirA	CAICOJHJ_02446	0.000512499	0.037033	0.212742	3	0	196	61	Inf	260
MDR	levofloxacin	insertion	brnQ-proY	AE014075.1:495027:495023:Cluster438	0.000545732	0.0377564	-0.318876	2	4	196	57	6.87719	259
MDR	meropenem	insertion	yeeW-yeeX	AE014075.1:2368401:2368392:Cluster233	2.95498e-09	1.92174e-06	0.458438	4	0	38	218	Inf	260
MDR	meropenem	insertion	yeeN-gltC	AE014075.1:2258251:2258242:Cluster415	8.19323e-05	0.00814873	0.270395	7	3	31	209	15.7312	250
MDR	meropenem	region	ompF	CAICOJHJ_00970	0.000170965	0.0135592	0.230955	4	3	38	214	7.50877	259
MDR	meropenem	region	yoaB-yoaC	D:CAICOJHJ_02220;U:CAICOJHJ_02222	0.000361945	0.0273705	0.236002	7	4	31	207	11.6855	249
MDR	piperacillin-tazobactam	region	ompF	CAICOJHJ_00970	5.08249e-05	0.00649716	0.31696	6	1	77	167	13.013	251
MDR	piperacillin-tazobactam	insertion	yeeW-yeeX	AE014075.1:2368401:2368392:Cluster233	0.000399196	0.0295014	0.361504	4	0	80	168	Inf	252
MDR	tobramycin	region	fepE	CAICOJHJ_00598	2.74921e-05	0.00540816	-0.24625	1	15	93	95	14.6842	204
MDR	tobramycin	insertion	trg	AE014075.1:1686142:1686141:Cluster282	3.05117e-05	0.00540816	-0.252702	1	14	92	97	13.2784	204
MDR	tobramycin	insertion	fepE	AE014075.1:661121:661111:Cluster415	6.55187e-05	0.00779229	-0.248748	1	13	93	97	12.4639	204
MDR	trimethoprim-sulfamethoxazole	region	murP-yfeX	D:CAICOJHJ_02706;D:CAICOJHJ_02707	0.000271073	0.0209868	0.284055	71	29	90	69	1.87701	259
HOSPITAL	ceftriaxone	srlR-osmB	AE014075.1:1587773:1587763:Cluster415	0.000100949	0.00733505	0.356724	3	0	52	186	Inf	241
HOSPITAL	ceftriaxone	yggF	AE014075.1:3369902:3369899:Cluster443	0.000242862	0.012206	0.211578	25	36	30	148	3.42593	241
HOSPITAL	ceftriaxone	dlsT	AE014075.1:3696934:3696929:Cluster354	0.000244341	0.012206	0.205325	16	23	39	163	2.90747	241
HOSPITAL	ceftriaxone	dlsT	CAICOJHJ_03537	0.000244341	0.012206	0.205325	16	23	39	163	2.90747	241
HOSPITAL	ceftriaxone	yggF	AE014075.1:3369902:3369896:Cluster443	0.000304827	0.0147661	-0.219232	7	36	48	148	1.66795	241
HOSPITAL	ceftriaxone	yeeW-yeeX	AE014075.1:2368401:2368392:Cluster233	0.000423022	0.0182763	-0.202965	0	9	55	177	Inf	241
HOSPITAL	ceftriaxone	srlR-osmB	D:CAICOJHJ_01578;U:CAICOJHJ_01577	0.000605832	0.0242113	0.281131	3	1	52	185	10.6731	241
HOSPITAL	ceftriaxone	rne-rluC	AE014075.1:1288389:1288379:Cluster415	0.000840392	0.032766	0.402116	4	0	51	186	Inf	241
HOSPITAL	ceftriaxone	scpA	AE014075.1:3357717:3357701:Cluster171	0.000881658	0.0335565	-0.265315	2	27	53	159	4.5	241
HOSPITAL	cefuroxime	yggF	AE014075.1:3369902:3369896:Cluster443	2.50706e-05	0.00471232	-0.274172	10	33	71	125	1.8744	241
HOSPITAL	cefuroxime	yggF	AE014075.1:3369902:3369899:Cluster443	7.30048e-05	0.00625345	0.241675	40	21	41	137	6.36469	241
HOSPITAL	cefuroxime	cysB-ymiA	AE014075.1:1579374:1579365:Cluster415	8.07154e-05	0.00625345	0.408393	9	0	72	160	Inf	241
HOSPITAL	cefuroxime	cysB-ymiA	D:CAICOJHJ_01567;U:CAICOJHJ_01568	8.07154e-05	0.00625345	0.408393	9	0	72	160	Inf	241
HOSPITAL	cefuroxime	yeeW-yeeX	AE014075.1:2368401:2368392:Cluster233	0.00101636	0.0377839	-0.22461	0	9	81	151	Inf	241
HOSPITAL	ciprofloxacin	ravA-kup	U:CAICOJHJ_04249;U:CAICOJHJ_04250	8.18525e-06	0.00261691	-0.231852	1	4	90	146	2.46575	241
HOSPITAL	ciprofloxacin	icd-ydfO	AE014075.1:1452283:1452279:Cluster438	0.000129747	0.00897533	-0.517625	0	14	91	132	Inf	241
HOSPITAL	ciprofloxacin	ravA-kup	AE014075.1:4432211:4432202:Cluster312	0.000174545	0.010334	-0.201862	1	3	90	147	1.83673	241
HOSPITAL	ciprofloxacin	chuR	AE014075.1:1766315:1766309:Cluster333	0.000234019	0.012206	0.415463	6	0	85	144	Inf	241
HOSPITAL	ciprofloxacin	chuR	CAICOJHJ_01736	0.000234019	0.012206	0.415463	6	0	85	144	Inf	241
HOSPITAL	ciprofloxacin	agaC	AE014075.1:3724406:3724396:Cluster415	0.000374769	0.0166413	0.339076	8	0	81	150	Inf	241
HOSPITAL	ciprofloxacin	agaC	CAICOJHJ_03562	0.000374769	0.0166413	0.339076	8	0	81	150	Inf	241
HOSPITAL	ciprofloxacin	gsk-ybaL	AE014075.1:576052:576050:Cluster293	0.00120949	0.0439416	0.562187	6	0	79	145	Inf	241
HOSPITAL	gentamicin	fhlA	AE014075.1:3136875:3136866:Cluster418	4.03041e-06	0.0016107	0.43696	5	0	43	193	Inf	241
HOSPITAL	gentamicin	fhlA	CAICOJHJ_03017	4.03041e-06	0.0016107	0.43696	5	0	43	193	Inf	241
HOSPITAL	gentamicin	kduD-araE	AE014075.1:3290466:3290460:Cluster177	7.2692e-05	0.00625345	0.408888	4	0	43	193	Inf	241
HOSPITAL	gentamicin	kduD-araE	D:CAICOJHJ_03152;U:CAICOJHJ_03151	7.2692e-05	0.00625345	0.408888	4	0	43	193	Inf	241
HOSPITAL	gentamicin	yjiK	AE014075.1:5157561:5157551:Cluster415	7.31019e-05	0.00625345	0.408925	4	0	42	187	Inf	241
HOSPITAL	gentamicin	yjiK	CAICOJHJ_04933	7.31019e-05	0.00625345	0.408925	4	0	42	187	Inf	241
HOSPITAL	gentamicin	yodD-yedP	AE014075.1:2176994:2176990:Cluster438	8.2151e-05	0.00625345	0.405989	4	0	44	192	Inf	241
HOSPITAL	gentamicin	hyp-yedP	D:CAICOJHJ_02149;U:CAICOJHJ_02150	8.2151e-05	0.00625345	0.405989	4	0	44	192	Inf	241
HOSPITAL	gentamicin	dacD-sbmC	AE014075.1:2370794:2370785:Cluster342	0.000339282	0.0159517	0.405439	3	0	45	193	Inf	241
HOSPITAL	tobramycin	fhlA	AE014075.1:3136875:3136866:Cluster418	9.86724e-07	0.000788663	0.482103	5	0	62	174	Inf	241
HOSPITAL	tobramycin	fhlA	CAICOJHJ_03017	9.86724e-07	0.000788663	0.482103	5	0	62	174	Inf	241
HOSPITAL	tobramycin	yjiK	AE014075.1:5157561:5157551:Cluster415	2.86075e-05	0.00471232	0.44647	4	0	60	169	Inf	241
HOSPITAL	tobramycin	yjiK	CAICOJHJ_04933	2.86075e-05	0.00471232	0.44647	4	0	60	169	Inf	241
HOSPITAL	tobramycin	kduD-araE	AE014075.1:3290466:3290460:Cluster177	3.0315e-05	0.00471232	0.445033	4	0	62	174	Inf	241
HOSPITAL	tobramycin	kduD-araE	D:CAICOJHJ_03152;U:CAICOJHJ_03151	3.0315e-05	0.00471232	0.445033	4	0	62	174	Inf	241
HOSPITAL	tobramycin	yodD-yedP	AE014075.1:2176994:2176990:Cluster438	3.53745e-05	0.00471232	0.441396	4	0	63	173	Inf	241
HOSPITAL	tobramycin	hyp-yedP	D:CAICOJHJ_02149;U:CAICOJHJ_02150	3.53745e-05	0.00471232	0.441396	4	0	63	173	Inf	241
HOSPITAL	tobramycin	ybhL-ybhM	AE014075.1:843254:843251:Cluster438	0.000134752	0.00897533	0.462808	4	0	61	166	Inf	241
HOSPITAL	tobramycin	dlsT	AE014075.1:3696934:3696929:Cluster354	0.000149233	0.00917524	0.216472	29	10	38	164	12.5158	241
HOSPITAL	tobramycin	dlsT	CAICOJHJ_03537	0.000149233	0.00917524	0.216472	29	10	38	164	12.5158	241
HOSPITAL	tobramycin	agaC	AE014075.1:3724406:3724396:Cluster415	0.000551722	0.0226142	0.297036	6	2	59	172	8.74576	241
HOSPITAL	tobramycin	agaC	CAICOJHJ_03562	0.000551722	0.0226142	0.297036	6	2	59	172	8.74576	241
MDR	amoxicillin-clavulanic acid	trg	AE014075.1:1686142:1686141:Cluster282	1.31391e-14	2.13621e-11	-0.392322	0	17	169	64	Inf	251
MDR	amoxicillin-clavulanic acid	trg	CAICOJHJ_01662	1.31391e-14	2.13621e-11	-0.392322	0	17	169	64	Inf	251
MDR	amoxicillin-clavulanic acid	fepE	CAICOJHJ_00598	8.19125e-14	7.98791e-11	-0.374508	1	17	169	63	45.6032	251
MDR	amoxicillin-clavulanic acid	fepE	AE014075.1:661121:661111:Cluster415	9.82616e-14	7.98791e-11	-0.389235	0	16	170	64	Inf	251
MDR	amoxicillin-clavulanic acid	cysD-ywaD	U:CAICOJHJ_03042;U:CAICOJHJ_03043	6.83026e-06	0.00222099	-0.472083	0	8	170	73	Inf	251
MDR	amoxicillin-clavulanic acid	yahK	AE014075.1:433409:433400:Cluster240	3.16005e-05	0.00540816	-0.486635	0	7	169	70	Inf	251
MDR	amoxicillin-clavulanic acid	yahK	CAICOJHJ_00394	3.16005e-05	0.00540816	-0.486635	0	7	169	70	Inf	251
MDR	amoxicillin-clavulanic acid	ycjY-pgrR	AE014075.1:1635181:1635171:Cluster415	3.61255e-05	0.00554684	-0.485079	0	7	164	70	Inf	251
MDR	amoxicillin-clavulanic acid	ycjY-pgrR	U:CAICOJHJ_01621;U:CAICOJHJ_01622	3.61255e-05	0.00554684	-0.485079	0	7	164	70	Inf	251
MDR	amoxicillin-clavulanic acid	nlpA	AE014075.1:4344628:4344622:Cluster415	3.92342e-05	0.00554684	-0.483971	0	7	169	73	Inf	251
MDR	amoxicillin-clavulanic acid	nlpA	CAICOJHJ_04169	3.92342e-05	0.00554684	-0.483971	0	7	169	73	Inf	251
MDR	amoxicillin-clavulanic acid	cysD-ywaD	AE014075.1:3159695:3159685:Cluster415	4.23414e-05	0.00573672	-0.482166	0	7	170	74	Inf	251
MDR	amoxicillin-clavulanic acid	yoaB-yoaC	AE014075.1:2045392:2045382:Cluster415	6.70987e-05	0.00779229	-0.33678	0	6	170	75	Inf	251
MDR	cefepime	nanC	AE014075.1:5133837:5133827:Cluster415	2.15275e-05	0.00532986	0.244198	24	2	105	118	13.4857	255
MDR	cefepime	dnaJ-hokC	AE014075.1:16174:16161:Cluster331	8.5204e-05	0.00814873	0.159189	47	13	84	111	4.77747	255
MDR	cefepime	dnaJ-hokC	D:CAICOJHJ_00014;D:CAICOJHJ_00015	8.5204e-05	0.00814873	0.159189	47	13	84	111	4.77747	255
MDR	cefepime	nanC	CAICOJHJ_04910	9.28505e-05	0.00862631	0.217557	24	3	105	117	8.91429	255
MDR	ceftazidime	trg	AE014075.1:1686142:1686141:Cluster282	2.29475e-05	0.00532986	-0.258791	4	11	143	47	8.36702	206
MDR	ceftazidime	trg	CAICOJHJ_01662	2.29475e-05	0.00532986	-0.258791	4	11	143	47	8.36702	206
MDR	ceftazidime	fepE	AE014075.1:661121:661111:Cluster415	9.76598e-05	0.00871882	-0.245006	4	10	144	47	7.65957	206
MDR	ceftazidime	fepE	CAICOJHJ_00598	0.00013349	0.0108517	-0.225788	5	11	143	46	6.83913	206
MDR	ciprofloxacin	yebO-cspC	AE014075.1:2059872:2059864:Cluster415	1.32367e-05	0.00391287	-0.436612	2	1	200	57	1.75439	260
MDR	ciprofloxacin	yebO-cspC	D:CAICOJHJ_02022;U:CAICOJHJ_02021	5.19503e-05	0.00649716	-0.393887	3	1	199	57	1.16374	260
MDR	ertapenem	yeeW-yeeX	AE014075.1:2368401:2368392:Cluster233	2.72791e-06	0.000985589	0.415605	4	0	54	199	Inf	257
MDR	ertapenem	yeeN-gltC	AE014075.1:2258251:2258242:Cluster415	0.000121755	0.0101515	0.307903	8	1	46	192	33.3913	257
MDR	ertapenem	yoaB-yoaC	D:CAICOJHJ_02220;U:CAICOJHJ_02222	0.000663454	0.0449447	0.261817	8	2	46	190	16.5217	257
MDR	ertapenem	rhtA	CAICOJHJ_00811	0.000717547	0.0476171	0.368337	4	0	54	196	Inf	257
MDR	gentamicin	nanC	AE014075.1:5133837:5133827:Cluster415	2.84437e-07	0.00015415	0.28579	24	2	74	154	24.973	260
MDR	gentamicin	nanC	CAICOJHJ_04910	1.33621e-06	0.000543118	0.262073	24	3	74	153	16.5405	260
MDR	gentamicin	dnaJ-hokC	AE014075.1:16174:16161:Cluster331	7.59917e-05	0.00797101	0.141799	41	20	60	139	4.74917	260
MDR	gentamicin	dnaJ-hokC	D:CAICOJHJ_00014;D:CAICOJHJ_00015	7.59917e-05	0.00797101	0.141799	41	20	60	139	4.74917	260
MDR	gentamicin	pflA	AE014075.1:1002037:1002023:Cluster201	0.00010189	0.00871882	0.168121	30	12	71	147	5.17606	260
MDR	gentamicin	pflA	CAICOJHJ_00941	0.00010189	0.00871882	0.168121	30	12	71	147	5.17606	260
MDR	levofloxacin	yahK-rhtC	AE014075.1:434652:434651:Cluster416	1.31667e-06	0.000543118	-0.49311	76	26	121	32	1.29359	260
MDR	levofloxacin	cdgI	CAICOJHJ_01989	7.02397e-05	0.00787578	-0.155376	3	1	196	60	1.08889	260
MDR	levofloxacin	cirA	CAICOJHJ_02446	0.000512499	0.037033	0.212742	3	0	196	61	Inf	260
MDR	levofloxacin	brnQ-proY	AE014075.1:495027:495023:Cluster438	0.000545732	0.0377564	-0.318876	2	4	196	57	6.87719	260
MDR	levofloxacin	brnQ-proY	D:CAICOJHJ_00448;U:CAICOJHJ_00449	0.000545732	0.0377564	-0.318876	2	4	196	57	6.87719	260
MDR	meropenem	yeeW-yeeX	AE014075.1:2368401:2368392:Cluster233	2.95498e-09	1.92174e-06	0.458438	4	0	38	218	Inf	260
MDR	meropenem	yeeN-gltC	AE014075.1:2258251:2258242:Cluster415	8.19323e-05	0.00814873	0.270395	7	3	31	209	15.7312	260
MDR	meropenem	ompF	CAICOJHJ_00970	0.000170965	0.0135592	0.230955	4	3	38	214	7.50877	260
MDR	meropenem	yoaB-yoaC	D:CAICOJHJ_02220;U:CAICOJHJ_02222	0.000361945	0.0273705	0.236002	7	4	31	207	11.6855	260
MDR	piperacillin-tazobactam	ompF	CAICOJHJ_00970	5.08249e-05	0.00649716	0.31696	6	1	77	167	13.013	252
MDR	piperacillin-tazobactam	yeeW-yeeX	AE014075.1:2368401:2368392:Cluster233	0.000399196	0.0295014	0.361504	4	0	80	168	Inf	252
MDR	tobramycin	fepE	CAICOJHJ_00598	2.74921e-05	0.00540816	-0.24625	1	15	93	95	14.6842	205
MDR	tobramycin	trg	AE014075.1:1686142:1686141:Cluster282	3.05117e-05	0.00540816	-0.252702	1	14	92	97	13.2784	205
MDR	tobramycin	trg	CAICOJHJ_01662	3.05117e-05	0.00540816	-0.252702	1	14	92	97	13.2784	205
MDR	tobramycin	fepE	AE014075.1:661121:661111:Cluster415	6.55187e-05	0.00779229	-0.248748	1	13	93	97	12.4639	205
MDR	trimethoprim-sulfamethoxazole	murP-yfeX	D:CAICOJHJ_02706;D:CAICOJHJ_02707	0.000271073	0.0209868	0.284055	71	29	90	69	1.87701	260
